# QuickProt: A bioinformatics and visualization tool for DIA and PRM mass spectrometry-based proteomics datasets

**DOI:** 10.1101/2025.03.24.645047

**Authors:** Omar Arias-Gaguancela, Carmen Palii, Mehar Un Nissa, Marjorie Brand, Jeff Ranish

**Affiliations:** Institute for Systems Biology, Seattle, WA, USA; Wisconsin Blood Cancer Research Institute, Department of Cell and Regenerative Biology, Wisconsin Institutes for Medical Research, University of Wisconsin-Madison, Madison, WI, USA

**Keywords:** Data-independent acquisition, erythropoiesis, liquid chromatography-tandem mass spectrometry, mass spectrometry, parallel reaction monitoring, proteomics, QuickProt, stable isotope dilution

## Abstract

Mass spectrometry (MS)-based proteomics focuses on identifying and quantifying peptides and proteins in biological samples. Processing of MS-derived raw data, including deconvolution, alignment, and peptide-protein prediction, has been achieved through various software platforms. However, the downstream analysis, including quality control, visualizations, and interpretation of proteomics results remains challenging due to the lack of integrated tools to facilitate the analyses. To address this challenge, we developed QuickProt, a series of Python-based Google Colab notebooks for analyzing data-independent acquisition (DIA) and parallel reaction monitoring (PRM) proteomics datasets. These pipelines are designed so that users with no coding expertise can utilize the tool. Furthermore, as open-source code, QuickProt notebooks can be customized and incorporated into existing workflows. As proof of concept, we applied QuickProt to analyze in-house DIA and stable isotope dilution (SID)-PRM MS proteomics datasets from a time-course study of human erythropoiesis. The analysis resulted in annotated tables and publication-ready figures revealing a dynamic rearrangement of the proteome during erythroid differentiation, with the abundance of proteins linked to gene regulation, metabolic, and chromatin remodeling pathways increasing early in erythropoiesis. Altogether, these tools aim to automate and streamline DIA and PRM-MS proteomics data analysis, making it more efficient and less time-consuming.
