## Supplementary Tables for "QuickProt: A bioinformatics and visualization tool for DIA and PRM mass spectrometry-based proteomics datasets"

### Sheet: Table S1
Table S1: List of annotated tables generated for each QuickProt notebook. A detailed description of the folder location, names of output spreadsheet tables, and their contents is provided.
Pipeline	Folder location	Output tables	Table contents
QuickProt-DIA (DIA-NN)	TABLES	report_updated.csv	Name of the following headings were changed from original file: 'Protein Accession' to 'Protein IDs', 'Protein Preferred Name' to 'Protein name', 'Protein Gene' to 'Genes', and 'Batch Name' to 'Sample'
QuickProt-DIA (DIA-NN)	TABLES	peptide_counts.csv	Number of peptides in each sample or replicate
QuickProt-DIA (DIA-NN)	TABLES	protein_counts.csv	Number of proteins in each sample or replicate
QuickProt-DIA (DIA-NN)	TABLES	Quantitative_parameters.csv	Median and standard deviation for protein amount derived from peptides representing the same protein - per experimental group
QuickProt-DIA (DIA-NN)	TABLES	median_abundance.csv	Pivoted table for median protein abundances of each experimental group from Quantitative_parameters.csv file
QuickProt-DIA (DIA-NN)	TABLES	melted_protein_data_samples.csv	Pivoted protein abundance for each sample from Quantitative_parameters.csv file
QuickProt-DIA (DIA-NN)	TABLES	CVs.csv	Pivoted table for coeficient of variation from Quantitative_parameters.csv file
QuickProt-DIA (DIA-NN)	TABLES	number_peptides_per_protein_per_sample.csv	Number of peptides in each protein of each sample or replicate
QuickProt-DIA (DIA-NN)	TABLES	number_peptides_per_protein_per_group.csv	Number of peptides in each protein of each experimental group
QuickProt-DIA (DIA-NN)	TABLES	melted_number_peptides_per_protein_per_group.csv	Pivoted table from number_peptides_per_protein_per_group.csv file
QuickProt-DIA (DIA-NN)	TABLES/SHARED_UNIQUE_PROTEINS	shared_unique_proteins.csv	Summary of proteins that are shared and unique among experimental groups or their paired combinations
QuickProt-DIA (DIA-NN)	TABLES/SHARED_UNIQUE_PROTEINS/Extracted	{row['Group'].replace(' ', '_')}_shared_proteins.csv	Extracted list of shared proteins for each experimental group and paired comparison
QuickProt-DIA (DIA-NN)	TABLES/SHARED_UNIQUE_PROTEINS/Extracted	row['Group'].replace(' ', '_')}_unique_proteins.csv	Extracted list of unique proteins for each experimental group and paired comparison
QuickProt-DIA (DIA-NN)	TABLES	Protein_Ranking_{group}.csv	Protein ranking based on Log2 Abundance values for a given experimental group
QuickProt-DIA (DIA-NN)	TABLES/VOLCANO_PLOT_VALUES	{group1} vs {group2}_Total_proteins.csv	Paired statistical comparison between user-selected experimental groups
QuickProt-DIA (DIA-NN)	TABLES/VOLCANO_PLOT_VALUES	{group1} vs {group2}_Downregulated.csv	Downregulated proteins between user-selected experimental groups
QuickProt-DIA (DIA-NN)	TABLES/VOLCANO_PLOT_VALUES	{group1} vs {group2}_Upregulated.csv	Upregulated proteins between user-selected experimental groups
QuickProt-DIA (DIA-NN)	TABLES	paired_statistical_analysis_results_{name}.csv	Paired statistical comparison between user-selected experimental groups for one protein selected by the user
QuickProt-DIA (Skyline)	TABLES	DIA_RESULTS_UPDATED.csv	Name of the following headings were changed from original file: 'Protein Accession' to 'Protein IDs', 'Protein Preferred Name' to 'Protein name', 'Protein Gene' to 'Genes', and 'Batch Name' to 'Sample'
QuickProt-DIA (Skyline)	TABLES	peptide_counts.csv	Number of peptides in each sample or replicate
QuickProt-DIA (Skyline)	TABLES	protein_counts.csv	Number of proteins in each sample or replicate
QuickProt-DIA (Skyline)	TABLES	Quantitative_parameters.csv	Median and standard deviation for protein amount derived from peptides representing the same protein - per experimental group
QuickProt-DIA (Skyline)	TABLES	median_abundance.csv	Pivoted table for median protein abundances of each experimental group from Quantitative_parameters.csv file
QuickProt-DIA (Skyline)	TABLES	melted_protein_data_samples.csv	Pivoted protein abundance for each sample from Quantitative_parameters.csv file
QuickProt-DIA (Skyline)	TABLES	CVs.csv	Pivoted table for coeficient of variation from Quantitative_parameters.csv file
QuickProt-DIA (Skyline)	TABLES	number_peptides_per_protein_per_sample.csv	Number of peptides in each protein of each sample or replicate
QuickProt-DIA (Skyline)	TABLES	number_peptides_per_protein_per_group.csv	Number of peptides in each protein of each experimental group
QuickProt-DIA (Skyline)	TABLES	melted_number_peptides_per_protein_per_group.csv	Pivoted table from number_peptides_per_protein_per_group.csv file
QuickProt-DIA (Skyline)	TABLES/SHARED_UNIQUE_PROTEINS	shared_unique_proteins.csv	Summary of proteins that are shared and unique among experimental groups or their paired combinations
QuickProt-DIA (Skyline)	TABLES/SHARED_UNIQUE_PROTEINS/Extracted	{row['Group'].replace(' ', '_')}_shared_proteins.csv	Extracted list of shared proteins for each experimental group and paired comparison
QuickProt-DIA (Skyline)	TABLES/SHARED_UNIQUE_PROTEINS/Extracted	row['Group'].replace(' ', '_')}_unique_proteins.csv	Extracted list of unique proteins for each experimental group and paired comparison
QuickProt-DIA (Skyline)	TABLES	points_across_peak_MS2.csv	Number of MS2 points in proteins of each experimental group
QuickProt-DIA (Skyline)	TABLES	Protein_Ranking_{group}.csv	Protein ranking based on Log2 Abundance values for a given experimental group
QuickProt-DIA (Skyline)	TABLES/VOLCANO_PLOT_VALUES	{group1} vs {group2}_Total_proteins.csv	Paired statistical comparison between user-selected experimental groups
QuickProt-DIA (Skyline)	TABLES/VOLCANO_PLOT_VALUES	{group1} vs {group2}_Downregulated.csv	Downregulated proteins between user-selected experimental groups
QuickProt-DIA (Skyline)	TABLES/VOLCANO_PLOT_VALUES	{group1} vs {group2}_Upregulated.csv	Upregulated proteins between user-selected experimental groups
QuickProt-DIA (Skyline)	TABLES	paired_statistical_analysis_results_{name}.csv	Paired statistical comparison between user-selected experimental groups for one protein selected by the user
QuickProt-PRM (Heavy label)	TABLES	Heavy_to_Light_Ratios.csv	Calculation of heavy to light peptide ratios
QuickProt-PRM (Heavy label)	TABLES	HLIS_spiked_amounts.csv	Number of femtomoles of spiked heavy labelled internal standard (HLIS)
QuickProt-PRM (Heavy label)	TABLES	Protein_amount_per_HLIS.csv	Amount of endogenous protein calculated with known amounts of spiked HLIS
QuickProt-PRM (Heavy label)	TABLES	input_pg_per_nucleus_or_cell_in_experimental_groups.csv	Amount of sample injected in LCMSMS in each experimental group
QuickProt-PRM (Heavy label)	TABLES	Protein_amount_copy_number_per_nucleus_or_cell.csv	Protein amount [copy number/nucleus or cell] per replicate
QuickProt-PRM (Heavy label)	TABLES	Protein_amount_copy_number_per_nucleus_or_cell_median_HLIS_per_replicate.csv	Median and standard deviation for protein amount derived from peptides representing the same protein - per replicate
QuickProt-PRM (Heavy label)	TABLES	Absolute_quantitative_parameters.csv	Median and standard deviation for protein amount derived from peptides representing the same protein - per experimental group
QuickProt-PRM (Heavy label)	TABLES	median_abundance.csv	Pivoted table for median protein abundance from Absolute_quantitative_parameters.csv file
QuickProt-PRM (Heavy label)	TABLES	Coeficient_Variation.csv	Pivoted table for coeficient of variation from Absolute_quantitative_parameters.csv file
QuickProt-PRM (Heavy label)	TABLES	Number_peptides.csv	Number of peptides in each sample or replicate
QuickProt-PRM (Heavy label)	TABLES	Number_proteins.csv	Number of proteins in each sample or replicate
QuickProt-PRM (Heavy label)	TABLES	number_peptides_per_protein_per_group.csv	Number of peptides in each protein of each experimental group
QuickProt-PRM (Heavy label)	TABLES	melted_number_peptides_per_protein_per_group.csv	Pivoted table from number_peptides_per_protein_per_group.csv file
QuickProt-PRM (Heavy label)	TABLES	points_across_peak_MS2.csv	Number of MS2 points in proteins of each experimental group
QuickProt-PRM (Heavy label)	TABLES	Protein_Ranking_{group}.csv	Protein ranking based on Log2 Abundance values for a given experimental group
QuickProt-PRM (Heavy label)	TABLES	Pivoted_Quantitative_parameters_selected_protein_for_stats_{protein_name}.csv	Isolates the protein amounts of the user-selected protein from Absolute_quantitative_parameters.csv file
QuickProt-PRM (Heavy label)	TABLES	Post_hoc_compact_letter_display_selected_protein_for_stats_{protein_name}.csv	Determines the compact letter to be displayed in bar plot of selected protein
QuickProt-PRM (Heavy label)	TABLES	Post_hoc_comparisons_selected_protein_for_stats_{protein_name}.csv	Statistical report for differences among experimental groups for user-selected protein
QuickProt-PRM (Heavy label)	TABLES	Pivoted_Quantitative_parameters_selected_for_stats_{experimental_group}.csv	Isolates the protein amounts of the user-selected experimental group from Absolute_quantitative_parameters.csv file
QuickProt-PRM (Heavy label)	TABLES	Post_hoc_compact_letter_display_selected_for_stats_{experimental_group}.csv	Determines the compact letter to be displayed in bar plot of selected experimental groups
QuickProt-PRM (Heavy label)	TABLES	Post_hoc_comparisons_selected_genes_for_stats_{experimental_group}.csv	Statistical report for differences among proteins chosen within a given experimental group
QuickProt-PRM (Free label)	TABLES	PRM_RESULTS_Free_label_UPDATED.csv	Name of the following headings were changed from original file: 'Protein Accession' to 'Protein IDs', 'Protein Preferred Name' to 'Protein name', 'Protein Gene' to 'Genes', and 'Batch Name' to 'Sample'
QuickProt-PRM (Free label)	TABLES	peptide_counts.csv	Number of peptides in each sample or replicate
QuickProt-PRM (Free label)	TABLES	protein_counts.csv	Number of proteins in each sample or replicate
QuickProt-PRM (Free label)	TABLES	Quantitative_parameters.csv	Median and standard deviation for protein amount derived from peptides representing the same protein - per experimental group
QuickProt-PRM (Free label)	TABLES	median_abundance.csv	Pivoted table for median protein abundances of each experimental group from Quantitative_parameters.csv file
QuickProt-PRM (Free label)	TABLES	melted_protein_data_samples.csv	Pivoted protein abundance for each sample from Quantitative_parameters.csv file
QuickProt-PRM (Free label)	TABLES	CVs.csv	Pivoted table for coeficient of variation from Quantitative_parameters.csv file
QuickProt-PRM (Free label)	TABLES	number_peptides_per_protein_per_sample.csv	Number of peptides in each protein of each sample or replicate
QuickProt-PRM (Free label)	TABLES	number_peptides_per_protein_per_group.csv	Number of peptides in each protein of each experimental group
QuickProt-PRM (Free label)	TABLES	melted_number_peptides_per_protein_per_group.csv	Pivoted table from number_peptides_per_protein_per_group.csv file
QuickProt-PRM (Free label)	TABLES	points_across_peak_MS2.csv	Number of MS2 points in proteins of each experimental group
QuickProt-PRM (Free label)	TABLES	Protein_Ranking_{group}.csv	Protein ranking based on Log2 Abundance values for a given experimental group
QuickProt-PRM (Free label)	TABLES/VOLCANO_PLOT_VALUES	{group1} vs {group2}_Total_proteins.csv	Paired statistical comparison between user-selected experimental groups
QuickProt-PRM (Free label)	TABLES/VOLCANO_PLOT_VALUES	{group1} vs {group2}_Downregulated.csv	Downregulated proteins between user-selected experimental groups
QuickProt-PRM (Free label)	TABLES/VOLCANO_PLOT_VALUES	{group1} vs {group2}_Upregulated.csv	Upregulated proteins between user-selected experimental groups
QuickProt-PRM (Free label)	TABLES	paired_statistical_analysis_results_{name}.csv	Paired statistical comparison between user-selected experimental groups for one protein selected by the user
QuickProt-PepSeq (DIA-NN)	TABLES	PeptideMatches.xlsx	Sheet 'Matches ExpGroup' = Number of peptide matches in each experimental group, 'Peptides ExpGroup' = List of peptide sequences organized by experimental group, 'Matches Sample' = Number of peptide matches in each sample, 'Peptides Sample' = List of peptide sequences organized by sample
QuickProt-PepSeq (Skyline)	TABLES	PeptideMatches.xlsx	Sheet 'Matches ExpGroup' = Number of peptide matches in each experimental group, 'Peptides ExpGroup' = List of peptide sequences organized by experimental group, 'Matches Sample' = Number of peptide matches in each sample, 'Peptides Sample' = List of peptide sequences organized by sample
QuickProt-ID Search	TABLES	Target_gene_ProteinID_list.csv	Contains a list of UniProt protein IDs that matches the gene names provided by the user

### Sheet: Table S2
Table S2: DIA method for sample processing in Eclipse Orbitrap LC-MS/MS.
Application Mode			Peptide
Method Duration (min)			105
Global Parameters	MS Global settings	Infusion Mode	Liquid Chromatography
		Expected LC Peak Widht (s)	30
		Advanced Peak Determination	FALSE
		Default Charge State	3
		Internal Mass Calibration	Off
	Ion Source Properties	Ion Source Type	NSI
		Spray Voltage	Static
		Positive Ion (V)	1700
		Negative Ion (V)	0
		Gas Mode	Static
		Sweep Gas (Arb)	0
		Ion Transfer Tube Temp (°C)	275
		Use Ion Source Settings from Tune	FALSE
		FAIMS Mode	Not Installed
Scan Parameters: MS1	MS Scan Properties	Detector Type	Orbitrap
		Orbritrap Resolution	30000
		Mass Range	Normal
		Use Quadrupole Isolation	Checked
		Scan Range	395-1005
		RF Lens (%)	40
		AGC Target	Standard
		Maximum Injection Time Mode	Auto
		Microscans	1
		Data Type	Centroid
		Polarity	Positive
		Source Fragmentation	FALSE
		Scan Description	N/A
MS Scan Properties: MS2	Targeted MSn Scan Properties	MSn Level (n)	2
		Multiplex Ions	FALSE
		Isolation Mode	Quadruple
		Isolation Window (m/z)	8
		Activation Type	HCD
		Collision Energy Mode	Fixed
		HCD Colision Energy Type	Normalized
		HCD Colision Energy (%)	33
		Detector Type	Orbitrap
		Orbitrap Resolution	15000
		TurboTMT	Off
		Mass Range	Normal
		Scan Range Mode	Define m/z range
		Scan Range (m/z)	200-2000
		RF Lens (%)	40
		AGC Target	Custom
		Normalized AGC Target (%)	1000
		Maximum Injection Time Mode	Custom
		Maximum Injection Time (ms)	22
		Microscans	1
		Data Type	Centroid
		Polarity	Positive
		Source Fragmentation	FALSE
		Use EASY-IC	FALSE
		Loop Control	N
		N(Number of Spectra)	75
		Dynamic Retention Time	Off
		Scan Description	N/A
		Time Mode	Unscheduled

### Sheet: Table S3
Table S3: PRM method for sample processing in Eclipse Orbitrap LC-MS/MS
Application Mode			Peptide
Method Duration (min)			60
Global Parameters	MS Global settings	Infusion Mode	Liquid Chromatography
		Expected LC Peak Widht (s)	30
		Advanced Peak Determination	TRUE
		Default Charge State	2
		Internal Mass Calibration	Off
	Ion Source Properties	Ion Source Type	NSI
		Spray Voltage	Static
		Positive Ion (V)	1800
		Negative Ion (V)	600
		Gas Mode	Static
		Sweep Gas (Arb)	0
		Ion Transfer Tube Temp (°C)	275
		Use Ion Source Settings from Tune	FALSE
		FAIMS Mode	Not Installed
Scan Parameters: MS1	MS Scan Properties	Detector Type	Orbitrap
		Orbritrap Resolution	120000
		Mass Range	Normal
		Use Quadrupole Isolation	Checked
		Scan Range	395-1005
		RF Lens (%)	30
		AGC Target	Standard
		Maximum Injection Time Mode	Auto
		Microscans	1
		Data Type	Profile
		Polarity	Positive
		Source Fragmentation	FALSE
		Scan Description	N/A
MS Scan Properties: MS2	Targeted MSn Scan Properties	MSn Level (n)	2
		Multiplex Ions	FALSE
		Isolation Mode	Quadruple
		Isolation Window (m/z)	1.4
		Activation Type	HCD
		Collision Energy Mode	Fixed
		HCD Colision Energy Type	Normalized
		HCD Colision Energy (%)	27
		Detector Type	Orbitrap
		Orbitrap Resolution	30000 or 120000
		TurboTMT	Off
		Mass Range	Normal
		Scan Range Mode	Auto
		RF Lens (%)	30
		AGC Target	Custom
		Normalized AGC Target (%)	2000
		Maximum Injection Time Mode	Custom
		Maximum Injection Time (ms)	54
		Microscans	1
		Data Type	Centroid
		Polarity	Positive
		Source Fragmentation	FALSE
		Use EASY-IC	FALSE
		Loop Control	Time
		Time (sec)	3
		Dynamic Retention Time	Off
		Scan Description	N/A
		Time Mode	Scheduled

### Sheet: Table S4
Table S4: Metadata table containing the names of samples (used for ease in analysis) and their respective LC-MS/MS raw file names.
LC-MS/MS file	Format	Sample	Experimental group	MS proteomics	Comment	MS1 resolution	MS2 resolution
D0_rep1_DIA	mzML	D0_rep1	D0	DIA	Day 0	30000	15000
D0_rep2_DIA	mzML	D0_rep2	D0	DIA	Day 0	30000	15000
D2_rep1_DIA	mzML	D2_rep1	D2	DIA	Day 2	30000	15000
D2_rep2_DIA	mzML	D2_rep2	D2	DIA	Day 2	30000	15000
D4_rep1_DIA	mzML	D4_rep1	D4	DIA	Day 4	30000	15000
D4_rep2_DIA	mzML	D4_rep2	D4	DIA	Day 4	30000	15000
D6_rep1_DIA	mzML	D6_rep1	D6	DIA	Day 6	30000	15000
D6_rep2_DIA	mzML	D6_rep2	D6	DIA	Day 6	30000	15000
D8_rep1_DIA	mzML	D8_rep1	D8	DIA	Day 8	30000	15000
D8_rep2_DIA	mzML	D8_rep2	D8	DIA	Day 8	30000	15000
D10_rep1_DIA	mzML	D10_rep1	D10	DIA	Day 10	30000	15000
D10_rep2_DIA	mzML	D10_rep2	D10	DIA	Day 10	30000	15000
D11_rep1_DIA	mzML	D11_rep1	D11	DIA	Day 11	30000	15000
D11_rep2_DIA	mzML	D11_rep2	D11	DIA	Day 11	30000	15000
D12_rep1_DIA	mzML	D12_rep1	D12	DIA	Day 12	30000	15000
D12_rep2_DIA	mzML	D12_rep2	D12	DIA	Day 12	30000	15000
D14_rep1_DIA	mzML	D14_rep1	D14	DIA	Day 14	30000	15000
D14_rep2_DIA	mzML	D14_rep2	D14	DIA	Day 14	30000	15000
D0_rep1_Sch_L1_30K	RAW	D0_rep1	D0	PRM	Day 0	120000	30000
D0_rep1_Sch_L1_120K	RAW	D0_rep1	D0	PRM	Day 0	120000	120000
D0_rep1_Sch_L2_30K	RAW	D0_rep1	D0	PRM	Day 0	120000	30000
D0_rep1_Sch_L2_120K	RAW	D0_rep1	D0	PRM	Day 0	120000	120000
D0_rep2_Sch_L1_30K	RAW	D0_rep2	D0	PRM	Day 0	120000	30000
D0_rep2_Sch_L1_120K	RAW	D0_rep2	D0	PRM	Day 0	120000	120000
D0_rep2_Sch_L2_30K	RAW	D0_rep2	D0	PRM	Day 0	120000	30000
D0_rep2_Sch_L2_120K	RAW	D0_rep2	D0	PRM	Day 0	120000	120000
D2_rep1_Sch_L1_30K	RAW	D2_rep1	D2	PRM	Day 2	120000	30000
D2_rep1_Sch_L1_120K	RAW	D2_rep1	D2	PRM	Day 2	120000	120000
D2_rep1_Sch_L2_30K	RAW	D2_rep1	D2	PRM	Day 2	120000	30000
D2_rep1_Sch_L2_120K	RAW	D2_rep1	D2	PRM	Day 2	120000	120000
D2_rep2_Sch_L1_30K	RAW	D2_rep2	D2	PRM	Day 2	120000	30000
D2_rep2_Sch_L1_120K	RAW	D2_rep2	D2	PRM	Day 2	120000	120000
D2_rep2_Sch_L2_30K	RAW	D2_rep2	D2	PRM	Day 2	120000	30000
D2_rep2_Sch_L2_120K	RAW	D2_rep2	D2	PRM	Day 2	120000	120000
D4_rep1_Sch_L1_30K	RAW	D4_rep1	D4	PRM	Day 4	120000	30000
D4_rep1_Sch_L1_120K	RAW	D4_rep1	D4	PRM	Day 4	120000	120000
D4_rep1_Sch_L2_30K	RAW	D4_rep1	D4	PRM	Day 4	120000	30000
D4_rep1_Sch_L2_120K	RAW	D4_rep1	D4	PRM	Day 4	120000	120000
D4_rep2_Sch_L1_30K	RAW	D4_rep2	D4	PRM	Day 4	120000	30000
D4_rep2_Sch_L1_120K	RAW	D4_rep2	D4	PRM	Day 4	120000	120000
D4_rep2_Sch_L2_30K	RAW	D4_rep2	D4	PRM	Day 4	120000	30000
D4_rep2_Sch_L2_120K	RAW	D4_rep2	D4	PRM	Day 4	120000	120000
D6_rep1_Sch_L1_30K	RAW	D6_rep1	D6	PRM	Day 6	120000	30000
D6_rep1_Sch_L1_120K	RAW	D6_rep1	D6	PRM	Day 6	120000	120000
D6_rep1_Sch_L2_30K	RAW	D6_rep1	D6	PRM	Day 6	120000	30000
D6_rep1_Sch_L2_120K	RAW	D6_rep1	D6	PRM	Day 6	120000	120000
D6_rep2_Sch_L1_30K	RAW	D6_rep2	D6	PRM	Day 6	120000	30000
D6_rep2_Sch_L1_120K	RAW	D6_rep2	D6	PRM	Day 6	120000	120000
D6_rep2_Sch_L2_30K	RAW	D6_rep2	D6	PRM	Day 6	120000	30000
D6_rep2_Sch_L2_120K	RAW	D6_rep2	D6	PRM	Day 6	120000	120000
D8_rep1_Sch_L1_30K	RAW	D8_rep1	D8	PRM	Day 8	120000	30000
D8_rep1_Sch_L1_120K	RAW	D8_rep1	D8	PRM	Day 8	120000	120000
D8_rep1_Sch_L2_30K	RAW	D8_rep1	D8	PRM	Day 8	120000	30000
D8_rep1_Sch_L2_120K	RAW	D8_rep1	D8	PRM	Day 8	120000	120000
D8_rep2_Sch_L1_30K	RAW	D8_rep2	D8	PRM	Day 8	120000	30000
D8_rep2_Sch_L1_120K	RAW	D8_rep2	D8	PRM	Day 8	120000	120000
D8_rep2_Sch_L2_30K	RAW	D8_rep2	D8	PRM	Day 8	120000	30000
D8_rep2_Sch_L2_120K	RAW	D8_rep2	D8	PRM	Day 8	120000	120000
D10_rep1_Sch_L1_30K	RAW	D10_rep1	D10	PRM	Day 10	120000	30000
D10_rep1_Sch_L1_120K	RAW	D10_rep1	D10	PRM	Day 10	120000	120000
D10_rep1_Sch_L2_30K	RAW	D10_rep1	D10	PRM	Day 10	120000	30000
D10_rep1_Sch_L2_120K	RAW	D10_rep1	D10	PRM	Day 10	120000	120000
D10_rep2_Sch_L1_30K	RAW	D10_rep2	D10	PRM	Day 10	120000	30000
D10_rep2_Sch_L1_120K	RAW	D10_rep2	D10	PRM	Day 10	120000	120000
D10_rep2_Sch_L2_30K	RAW	D10_rep2	D10	PRM	Day 10	120000	30000
D10_rep2_Sch_L2_120K	RAW	D10_rep2	D10	PRM	Day 10	120000	120000
D11_rep1_Sch_L1_30K	RAW	D11_rep1	D11	PRM	Day 11	120000	30000
D11_rep1_Sch_L1_120K	RAW	D11_rep1	D11	PRM	Day 11	120000	120000
D11_rep1_Sch_L2_30K	RAW	D11_rep1	D11	PRM	Day 11	120000	30000
D11_rep1_Sch_L2_120K	RAW	D11_rep1	D11	PRM	Day 11	120000	120000
D11_rep2_Sch_L1_30K	RAW	D11_rep2	D11	PRM	Day 11	120000	30000
D11_rep2_Sch_L1_120K	RAW	D11_rep2	D11	PRM	Day 11	120000	120000
D11_rep2_Sch_L2_30K	RAW	D11_rep2	D11	PRM	Day 11	120000	30000
D11_rep2_Sch_L2_120K	RAW	D11_rep2	D11	PRM	Day 11	120000	120000
D12_rep1_Sch_L1_30K	RAW	D12_rep1	D12	PRM	Day 12	120000	30000
D12_rep1_Sch_L1_120K	RAW	D12_rep1	D12	PRM	Day 12	120000	120000
D12_rep1_Sch_L2_30K	RAW	D12_rep1	D12	PRM	Day 12	120000	30000
D12_rep1_Sch_L2_120K	RAW	D12_rep1	D12	PRM	Day 12	120000	120000
D12_rep2_Sch_L1_30K	RAW	D12_rep2	D12	PRM	Day 12	120000	30000
D12_rep2_Sch_L1_120K	RAW	D12_rep2	D12	PRM	Day 12	120000	120000
D12_rep2_Sch_L2_30K	RAW	D12_rep2	D12	PRM	Day 12	120000	30000
D12_rep2_Sch_L2_120K	RAW	D12_rep2	D12	PRM	Day 12	120000	120000
D14_rep1_Sch_L1_30K	RAW	D14_rep1	D14	PRM	Day 14	120000	30000
D14_rep1_Sch_L1_120K	RAW	D14_rep1	D14	PRM	Day 14	120000	120000
D14_rep1_Sch_L2_30K	RAW	D14_rep1	D14	PRM	Day 14	120000	30000
D14_rep1_Sch_L2_120K	RAW	D14_rep1	D14	PRM	Day 14	120000	120000
D14_rep2_Sch_L1_30K	RAW	D14_rep2	D14	PRM	Day 14	120000	30000
D14_rep2_Sch_L1_120K	RAW	D14_rep2	D14	PRM	Day 14	120000	120000
D14_rep2_Sch_L2_30K	RAW	D14_rep2	D14	PRM	Day 14	120000	30000
D14_rep2_Sch_L2_120K	RAW	D14_rep2	D14	PRM	Day 14	120000	120000

### Sheet: Table S5
Table S5: List of peptides and QconCATs used for PRM quantification.
Protein IDs	Protein name	Gene name	Peptide	QconCAT name
O96019	ACL6A_HUMAN	ACTL6A	EGSPANWK	QconCAT09
O96019	ACL6A_HUMAN	ACTL6A	LIANNTTVER	QconCAT10
O96019	ACL6A_HUMAN	ACTL6A	QGGPTYYIDTNALR	QconCAT11
O96019	ACL6A_HUMAN	ACTL6A	SEASLHPVLMSEAPWNTR	QconCAT12
O94805	ACL6B_HUMAN	ACTL6B	AILDHTYSK	QconCAT09
O94805	ACL6B_HUMAN	ACTL6B	DGAEVMSPLK	QconCAT10
O14497	ARI1A_HUMAN	ARID1A	LVLETLSK	QconCAT09
O14497	ARI1A_HUMAN	ARID1A	HPGLLLILGK	QconCAT10
O14497	ARI1A_HUMAN	ARID1A	VQEFDSGLLHWR	QconCAT11
O14497	ARI1A_HUMAN	ARID1A	VDENHSEFTLYESR	QconCAT12
Q8NFD5	ARI1B_HUMAN	ARID1B	FPFGIQQAK	QconCAT09
Q8NFD5	ARI1B_HUMAN	ARID1B	SEFLLHEGR	QconCAT10
Q8NFD5	ARI1B_HUMAN	ARID1B	HPGLVLILGK	QconCAT11
Q8NFD5	ARI1B_HUMAN	ARID1B	AAAGSAAGGFQR	QconCAT12
Q4VC05	BCL7A_HUMAN	BCL7A	WVPVTEPK	QconCAT09
Q9BQE9	BCL7B_HUMAN	BCL7B	WVPVTDSK	QconCAT10
Q9BQE9	BCL7B_HUMAN	BCL7B	EEPVPLETQVVEEEEDSGAPPLK	QconCAT11
Q8WUZ0	BCL7C_HUMAN	BCL7C	WVPVVDPQEEER	QconCAT09
Q8WUZ0	BCL7C_HUMAN	BCL7C	DPGGITAGSTDEPPMLTK	QconCAT10
Q8WUZ0	BCL7C_HUMAN	BCL7C	GGGPLILLDLNDENSNQSFHSEGSLQK	QconCAT11
Q92782	DPF1_HUMAN	DPF1	ELAWVPEAQR	QconCAT10
Q92785	REQU_HUMAN	DPF2	LLGEQYYK	QconCAT09
Q92785	REQU_HUMAN	DPF2	VDDDSLGEFPVTNSR	QconCAT10
Q92785	REQU_HUMAN	DPF2	EGLISQDGSSLEALLR	QconCAT12
Q92784	DPF3_HUMAN	DPF3	ALGDQFYK	QconCAT09
P51531	SMCA2_HUMAN	SMARCA2	GPSPFSPVQLHQLR	QconCAT09
P51531	SMCA2_HUMAN	SMARCA2	VLFGPEAPK	QconCAT10
P51531	SMCA2_HUMAN	SMARCA2	GSQSYYTVAHAISER	QconCAT11
P51531	SMCA2_HUMAN	SMARCA2	GQPLPETLQLAVQGK	QconCAT12
P51532	SMCA4_HUMAN	SMARCA4	ILTGTDAPK	QconCAT09
P51532	SMCA4_HUMAN	SMARCA4	GPTPFNQNQLHQLR	QconCAT10
P51532	SMCA4_HUMAN	SMARCA4	GLQSYYAVAHAVTER	QconCAT11
P51532	SMCA4_HUMAN	SMARCA4	IQELENLPGSLAGDLR	QconCAT12
Q969G3	SMCE1_HUMAN	SMARCE1	LGGNPGTNSR	QconCAT09
Q969G3	SMCE1_HUMAN	SMARCE1	IAAEIAQAEEQAR	QconCAT10
Q969G3	SMCE1_HUMAN	SMARCE1	AYHNSPAYLAYINAK	QconCAT11
Q969G3	SMCE1_HUMAN	SMARCE1	LISEILSESVVPDVR	QconCAT12
Q92922	SMRC1_HUMAN	SMARCC1	HVTNPAFTK	QconCAT09
Q92922	SMRC1_HUMAN	SMARCC1	AALEEFSR	QconCAT10
Q92922	SMRC1_HUMAN	SMARCC1	FWESPETVSQLDSVR	QconCAT11
Q8TAQ2	SMRC2_HUMAN	SMARCC2	YIQAEPPTNK	QconCAT09
Q8TAQ2	SMRC2_HUMAN	SMARCC2	HVSNAPLTK	QconCAT10
Q8TAQ2	SMRC2_HUMAN	SMARCC2	AGGSLCHILAAAYK	QconCAT11
Q8TAQ2	SMRC2_HUMAN	SMARCC2	YYEAADTVTQFDNVR	QconCAT12
Q96GM5	SMRD1_HUMAN	SMARCD1	YLQQIFESQR	QconCAT09
Q96GM5	SMRD1_HUMAN	SMARCD1	IFISNTFNPAK	QconCAT10
Q96GM5	SMRD1_HUMAN	SMARCD1	IHETIETINQLK	QconCAT11
Q96GM5	SMRD1_HUMAN	SMARCD1	SDAEDGEGTVASWELR	QconCAT12
Q92925	SMRD2_HUMAN	SMARCD2	AAFYHQPWAQEAVGR	QconCAT09
Q92925	SMRD2_HUMAN	SMARCD2	LLGVHTQTR	QconCAT10
Q92925	SMRD2_HUMAN	SMARCD2	AEGDSAGTAGTPGGTPAGDK	QconCAT11
Q6STE5	SMRD3_HUMAN	SMARCD3	GYVQDLLR	QconCAT09
Q6STE5	SMRD3_HUMAN	SMARCD3	SAIVQALWQYVK	QconCAT10
Q6STE5	SMRD3_HUMAN	SMARCD3	TPTTQETDGFQVK	QconCAT12
Q12824	SNF5_HUMAN	SMARCB1	ASEVEEILDGNDEK	QconCAT09
Q12824	SNF5_HUMAN	SMARCB1	QQIESYPTDSILEDQSDQR	QconCAT12
O75177	CREST_HUMAN	SS18L1	TAECTQYQQILHR	QconCAT09
O75177	CREST_HUMAN	SS18L1	GEVTQQTIQK	QconCAT10
Q15532	SSXT_HUMAN	SS18	GEITPAAIQK	QconCAT09

### Sheet: Table S6
Table S6: Molecular weight (MW) of QconCATs.
QconCAT name	MW (g/mol)
QconCAT09	58222.5
QconCAT10	58564.4
QconCAT11	63462.7
QconCAT12	50649.3

### Sheet: Table S7
Table S7: Protein amount (pg) per nucleus in each experimental group.
Experimental groups	pg per nucleus
D0	3.65714
D10	6.33663
D11	5.89474
D12	4.7234
D14	6.02151
D2	3.41333
D4	3.57789
D6	3.67914
D8	5.33333

### Sheet: Table S8
Table S8: Median number of copies per nucleus of protein members of the cBAF complex. The median copies per nucleus were calculated first among QconCATs within each replicate, then these values were averaged across two biological replicates to calculate the final copies per nucleus. The minimum and maximum values for each protein across the time course are also represented in the table.
Protein Name	Genes	Time-course									Min	Max
		D0	D2	D4	D6	D8	D10	D11	D12	D14
ACL6A_HUMAN	ACTL6A	26786	29197.1	27466	26836.1	33299.2	42203	41308.8	20448.7	18483.2	18483.2	42203
ACL6B_HUMAN	ACTL6B	1540.06	1819.51	2238.37	2089.93	2618.99	4705.3	5000.47	2827.44	4162.79	1540.06	5000.47
ARI1A_HUMAN	ARID1A	2371.43	5914.58	3659.51	3212.44	7653.26	5720.03	6545.96	2639.68	1738.73	1738.73	7653.26
ARI1B_HUMAN	ARID1B	1828.06	3172.16	1515.63	1466.86	2981.53	2676.44	2714.69	1480.55	1249.18	1249.18	3172.16
BCL7A_HUMAN	BCL7A	6057.74	8286.78	5819.78	5181.84	6364.73	6585.44	6245.91	3296.27	2184.3	2184.3	8286.78
BCL7B_HUMAN	BCL7B	1178.68	4404.01	2508.36	3016.81	5443.36	5603.59	6307.71	1780.74	2055.64	1178.68	6307.71
BCL7C_HUMAN	BCL7C	1032.91	2992.47	2059.03	1658.41	3478.53	3896.68	3908.72	1356.39	1006.57	1006.57	3908.72
CREST_HUMAN	SS18L1	137.427	810.91	384.653	390.498	1167.33	607.884	737.985	359.238	346.594	137.427	1167.33
DPF1_HUMAN	DPF1	389.579	401.24	446.438	389.935	702.423	840.47	716.264	487.204	745.45	389.579	840.47
DPF3_HUMAN	DPF3	184.027	257.514	176.105	213.024	710.616	314.916	337.987	243.5	277.082	176.105	710.616
REQU_HUMAN	DPF2	5076.18	11995.3	7224.61	6488.88	12115.9	12795.6	12350.4	4267.31	1429.92	1429.92	12795.6
SMCA2_HUMAN	SMARCA2	2264.22	4289.24	3520.44	2645.09	4825.56	6355.32	5944.13	2017.96	1809.81	1809.81	6355.32
SMCA4_HUMAN	SMARCA4	2527.75	7368.97	6995.05	6694.03	11489.6	10396	10259.5	5195.68	3743.5	2527.75	11489.6
SMCE1_HUMAN	SMARCE1	7541.35	12756.8	8422.65	7911.81	13947.1	13220.6	14951.4	6091.9	3759.72	3759.72	14951.4
SMRC1_HUMAN	SMARCC1	5795.04	12038.9	10460.1	9082.25	15062.3	14653.3	14554.9	5800.74	1627.97	1627.97	15062.3
SMRC2_HUMAN	SMARCC2	8862.44	14633.3	8890.5	8213.33	15134.9	15598.8	16855.7	8453.3	7545.5	7545.5	16855.7
SMRD1_HUMAN	SMARCD1	2119.23	3155.64	2586.45	1986.53	3285.77	2433.38	2824.68	1612.39	340.693	340.693	3285.77
SMRD2_HUMAN	SMARCD2	5112.35	4841.26	6010.16	5949.25	7154.39	8435.03	9380.04	4355.02	1967.67	1967.67	9380.04
SMRD3_HUMAN	SMARCD3	1083.14	1188.82	975.317	1017.69	1863.08	1820.66	2194.85	1959.57	3319.76	975.317	3319.76
SNF5_HUMAN	SMARCB1	5795.97	11143.9	8455.88	7271.51	11536.3	13052	12859.8	5787.51	4293.17	4293.17	13052
SSXT_HUMAN	SS18	513.376	1964.25	789.106	617.221	3751.08	1240.19	1537.25	887.042	726.192	513.376	3751.08
